# Integrative Machine Learning and Bioinformatics Analysis to Identify Cellular Senescence-Related Genes and Potential Therapeutic Targets in Ulcerative Colitis and Colorectal Cancer

**DOI:** 10.1101/2025.03.24.644876

**Authors:** Tianle Xue, Yunpeng Chen, Xiaomeng Li, Zhixiang Zhou

## Abstract

**Background:** Ulcerative colitis (UC) is a chronic inflammatory condition that predisposes patients to colorectal cancer (CRC) through mechanisms that remain largely undefined. Given the pivotal role of cellular senescence in both chronic inflammation and tumorigenesis, we integrated machine learning and bioinformatics approaches to identify senescence□related biomarkers and potential therapeutic targets involved in the progression from UC to CRC.

**Methods:** Gene expression profiles from six GEO datasets were analyzed to identify differentially expressed genes (DEGs) using the limma package in R. Weighted gene co expression network analysis (WGCNA) was employed to delineate modules significantly associated with UC and CRC, and the intersection of DEGs, key module genes, and senescence related genes from the CellAge database yielded 112 candidate genes. An integrated machine learning (IML) model, utilizing 12 algorithms with 10 fold cross validation was constructed to pinpoint key diagnostic biomarkers. The diagnostic performance of the candidate genes was evaluated using receiver operating characteristic (ROC) analyses in both training and validation cohorts. In addition, immune cell infiltration, protein protein interaction (PPI) networks, and drug enrichment analyses, including molecular docking were performed to further elucidate the biological functions and therapeutic potentials of the identified genes.

**Results:** Our analysis revealed significant transcriptomic alterations in UC and CRC tissues, with the turquoise module demonstrating the strongest association with disease traits. The IML approach identified five pivotal genes (ABCB1, CXCL1, TACC3, TGFBI, and VDR) that individually exhibited AUC values >0.7, while their combined diagnostic model achieved an AUC of 0.989. Immune infiltration analyses uncovered distinct immune profiles correlating with these biomarkers, and the PPI network confirmed robust interactions among them. Furthermore, drug enrichment and molecular docking studies identified several promising therapeutic candidates targeting these senescence□related genes.

**Conclusions:** This study provides novel insights into the molecular interplay between cellular senescence and the UC to CRC transition. The identified biomarkers not only offer strong diagnostic potential but also represent promising targets for therapeutic intervention, paving the way for improved clinical management of UC associated CRC.
