## Supplemental Table S.1 for "Integrative Machine Learning and Bioinformatics Analysis to Identify Cellular Senescence-Related Genes and Potential Therapeutic Targets in Ulcerative Colitis and Colorectal Cancer"

### Sheet: Sheet1
GEO number	disease	types of datasets	total number of sample	number of control sample	number of treat sample	platform name	Number of each sample in the control group	Number of each sample in the treat group
GSE52060	CRC	training set	46	23	23	GPL6947 Illumina HumanHT-12 V3.0 expression beadchip	GSM1258075 GSM1258077 GSM1258079 GSM1258081 GSM1258083 GSM1258085 GSM1258087 GSM1258089 GSM1258091 GSM1258093 GSM1258095 GSM1258097 GSM1258099 GSM1258101 GSM1258103 GSM1258105 GSM1258107 GSM1258109 GSM1258111 GSM1258113 GSM1258115 GSM1258117 GSM1258119	GSM1258076 GSM1258078 GSM1258080 GSM1258082 GSM1258084 GSM1258086 GSM1258088 GSM1258090 GSM1258092 GSM1258094 GSM1258096 GSM1258098 GSM1258100 GSM1258102 GSM1258104 GSM1258106 GSM1258108 GSM1258110 GSM1258112 GSM1258114 GSM1258116 GSM1258118 GSM1258120
GSE87211	CRC	training set	363	160	203	GPL13497 Agilent-026652 Whole Human Genome Microarray 4x44K v2 (Probe Name version)	GSM2325441 GSM2325442 GSM2325443 GSM2325444 GSM2325445 GSM2325446 GSM2325447 GSM2325448 GSM2325449 GSM2325450 GSM2325451 GSM2325452 GSM2325453 GSM2325454 GSM2325455 GSM2325456 GSM2325457 GSM2325458 GSM2325459 GSM2325460 GSM2325461 GSM2325462 GSM2325463 GSM2325464 GSM2325465 GSM2325466 GSM2325467 GSM2325468 GSM2325469 GSM2325470 GSM2325471 GSM2325472 GSM2325473 GSM2325474 GSM2325475 GSM2325476 GSM…	GSM2325238 GSM2325239 GSM2325240 GSM2325241 GSM2325242 GSM2325243 GSM2325244 GSM2325245 GSM2325246 GSM2325247 GSM2325248 GSM2325249 GSM2325250 GSM2325251 GSM2325252 GSM2325253 GSM2325254 GSM2325255 GSM2325256 GSM2325257 GSM2325258 GSM2325259 GSM2325260 GSM2325261 GSM2325262 GSM2325263 GSM2325264 GSM2325265 GSM2325266 GSM2325267 GSM2325268 GSM2325269 GSM2325270 GSM2325271 GSM2325272 GSM2325273 GSM…
GSE90627	CRC	testing set	128	96	32	GPL17077 Agilent-039494 SurePrint G3 Human GE v2 8x60K Microarray 039381 (Probe Name version)	GSM2409506 GSM2409507 GSM2409508 GSM2409509 GSM2409510 GSM2409511 GSM2409512 GSM2409513 GSM2409514 GSM2409515 GSM2409516 GSM2409517 GSM2409518 GSM2409519 GSM2409520 GSM2409521 GSM2409522 GSM2409523 GSM2409524 GSM2409525 GSM2409526 GSM2409527 GSM2409528 GSM2409529 GSM2409530 GSM2409531 GSM2409532 GSM2409533 GSM2409534 GSM2409535 GSM2409536 GSM2409537 GSM2409538 GSM2409539 GSM2409540 GSM2409541 GSM…	GSM2409602 GSM2409603 GSM2409604 GSM2409605 GSM2409606 GSM2409607 GSM2409608 GSM2409609 GSM2409610 GSM2409611 GSM2409612 GSM2409613 GSM2409614 GSM2409615 GSM2409616 GSM2409617 GSM2409618 GSM2409619 GSM2409620 GSM2409621 GSM2409622 GSM2409623 GSM2409624 GSM2409625 GSM2409626 GSM2409627 GSM2409628 GSM2409629 GSM2409630 GSM2409631 GSM2409632 GSM2409633
GSE36807	UC	training set	22	7	15	GPL570 [HG-U133_Plus_2] Affymetrix Human Genome U133 Plus 2.0 Array	GSM901319 GSM901320 GSM901321 GSM901322 GSM901323 GSM901324 GSM901325	GSM901339 GSM901340 GSM901341 GSM901342 GSM901343 GSM901344 GSM901345 GSM901346 GSM901347 GSM901348 GSM901349 GSM901350 GSM901351 GSM901352 GSM901353
GSE53306	UC	training set	28	12	16	GPL14951 Illumina HumanHT-12 WG-DASL V4.0 R2 expression beadchip	GSM1289196 GSM1289197 GSM1289198 GSM1289199 GSM1289200 GSM1289201 GSM1289202 GSM1289203 GSM1289204 GSM1289205 GSM1289206 GSM1289207	GSM1289168 GSM1289169 GSM1289170 GSM1289171 GSM1289172 GSM1289173 GSM1289174 GSM1289175 GSM1289176 GSM1289177 GSM1289178 GSM1289179 GSM1289180 GSM1289181 GSM1289182 GSM1289183
GSE13367	UC	testing set	35	20	15	GPL570 [HG-U133_Plus_2] Affymetrix Human Genome U133 Plus 2.0 Array	GSM337492 GSM337498 GSM337501 GSM337502 GSM337504 GSM337505 GSM337509 GSM337511 GSM337512 GSM337516 GSM337520 GSM337526 GSM337529 GSM337530 GSM337532 GSM337533 GSM337537 GSM337539 GSM337540 GSM337544	GSM337490 GSM337494 GSM337495 GSM337496 GSM337500 GSM337503 GSM337513 GSM337518 GSM337522 GSM337523 GSM337524 GSM337528 GSM337531 GSM337541 GSM337543
