## Supplemental Table S.2 for "Integrative Machine Learning and Bioinformatics Analysis to Identify Cellular Senescence-Related Genes and Potential Therapeutic Targets in Ulcerative Colitis and Colorectal Cancer"

### Sheet: refer.methodLists
Model Name
Lasso + Stepglm [both]
SVM
glmBoost + SVM
Ridge
Lasso + SVM
glmBoost + Ridge
Enet [alpha=0.1]
glmBoost + Enet [alpha=0.1]
Enet [alpha=0.2]
Enet [alpha=0.3]
glmBoost + Enet [alpha=0.3]
glmBoost + Enet [alpha=0.2]
Enet [alpha=0.4]
glmBoost + Enet [alpha=0.4]
Lasso + glmBoost
Enet [alpha=0.5]
glmBoost
glmBoost + Enet [alpha=0.5]
Enet [alpha=0.6]
glmBoost + Enet [alpha=0.6]
glmBoost + Enet [alpha=0.7]
glmBoost + Enet [alpha=0.8]
Enet [alpha=0.8]
Enet [alpha=0.9]
Lasso
Enet [alpha=0.7]
glmBoost + Enet [alpha=0.9]
glmBoost + Lasso
Lasso + plsRglm
glmBoost + plsRglm
glmBoost + Stepglm [forward]
Lasso + Stepglm [forward]
RF + SVM
Stepglm [forward]
plsRglm
RF + Ridge
RF + Enet [alpha=0.1]
RF + plsRglm
RF + Stepglm [forward]
RF + Enet [alpha=0.2]
RF + Enet [alpha=0.3]
RF + Enet [alpha=0.6]
RF + Lasso
RF + Enet [alpha=0.7]
RF + Enet [alpha=0.5]
RF + glmBoost
RF + Enet [alpha=0.9]
RF + Enet [alpha=0.4]
RF + Enet [alpha=0.8]
RF + Stepglm [both]
RF + Stepglm [backward]
Stepglm [both] + Ridge
Stepglm [backward] + Ridge
Stepglm [both] + plsRglm
Stepglm [backward] + plsRglm
Stepglm [both] + Enet [alpha=0.9]
Stepglm [backward] + Enet [alpha=0.9]
Stepglm [both] + Enet [alpha=0.1]
Stepglm [backward] + Enet [alpha=0.1]
Stepglm [both] + Enet [alpha=0.8]
Stepglm [backward] + Enet [alpha=0.8]
Stepglm [both] + Enet [alpha=0.2]
Stepglm [backward] + Enet [alpha=0.2]
Stepglm [both] + Lasso
Stepglm [backward] + Lasso
Stepglm [both] + Enet [alpha=0.6]
Stepglm [backward] + Enet [alpha=0.6]
glmBoost + GBM
Stepglm [both] + Enet [alpha=0.7]
Stepglm [backward] + Enet [alpha=0.7]
Lasso + Stepglm [backward]
Stepglm [both]
Stepglm [backward]
glmBoost + Stepglm [both]
glmBoost + Stepglm [backward]
Stepglm [both] + Enet [alpha=0.4]
Stepglm [backward] + Enet [alpha=0.4]
Stepglm [both] + Enet [alpha=0.3]
Stepglm [backward] + Enet [alpha=0.3]
Stepglm [both] + glmBoost
Stepglm [backward] + glmBoost
Stepglm [both] + Enet [alpha=0.5]
Stepglm [backward] + Enet [alpha=0.5]
glmBoost + RF
RF
Lasso + GBM
RF + GBM
GBM
Stepglm [both] + SVM
Stepglm [backward] + SVM
Lasso + RF
Stepglm [both] + GBM
Stepglm [backward] + GBM
Stepglm [both] + RF
LDA
glmBoost + LDA
RF+LDA
Stepglm [both]+LDA
Stepglm [backward]+LDA
Lasso + LDA
Stepglm [backward] + RF
XGBoost
Lasso+XGBoost
glmBoost+XGBoost
RF+XGBoost
Stepglm[both]+XGBoost
Stepglm[backward]+XGBoost
NaiveBayes
Lasso+NaiveBayes
glmBoost+NaiveBayes
RF+NaiveBayes
Stepglm[both]+NaiveBayes
Stepglm[backward]+NaiveBayes
